# Disrupted endosomal trafficking of the Vangl-Celsr polarity complex underlies congenital anomalies in trachea-esophageal morphogenesis

**DOI:** 10.1101/2023.10.11.561909

**Authors:** Nicole A. Edwards, Scott A. Rankin, Adhish Kashyap, Alissa Warren, Zachary N. Agricola, Alan P. Kenny, Matthew J. Kofron, Yufeng Shen, Wendy K. Chung, Aaron M. Zorn

## Abstract

Disruptions in foregut morphogenesis can result in life-threatening conditions where the trachea and esophagus fail to separate properly, such as esophageal atresia (EA) and tracheoesophageal fistulas (TEF). The developmental basis of these congenital anomalies is poorly understood, but recent genome sequencing reveals that *de novo* variants in intracellular trafficking genes are enriched in EA/TEF patients. Here, we confirm that mutation of orthologous genes in *Xenopus* disrupts trachea-esophageal separation similar to EA/TEF patients. We show that the Rab11a recycling endosome pathway is required to localize Vangl-Celsr polarity complexes at the luminal cell surface where opposite sides of the foregut tube fuse. Partial loss of endosome trafficking or Vangl-Celsr complexes disrupts epithelial polarity and mutant cells accumulate at the fusion point, fail to downregulate Cadherin, and do not separate into distinct trachea and esophagus. These data provide insights into the mechanisms of congenital anomalies and general paradigms of tissue fusion during organogenesis.
