## Supplemental Table 2 for "Disrupted endosomal trafficking of the Vangl-Celsr polarity complex underlies congenital anomalies in trachea-esophageal morphogenesis"

### Sheet: 1-Genes with significant TEDs
Gene	Sample ID	% CRISPR edits	TE Phenotype
atp6v1b1	1	91	normal
	2	93	dysmorphic esophagus
	3	92	dysmorphic esophagus
	4	90	dysmorphic esophagus
	5	93	dysmorphic esophagus
	6	71	normal
	7	85	normal
	8	68	dysmorphic esophagus
	9	86	dysmorphic esophagus
	10	66	dysmorphic esophagus
	11	90	normal
	12	72	normal
	13	93	normal
	14	85	normal
	15	87	dysmorphic esophagus
	16	92	dysmorphic esophagus
	17	38	normal
	18	37	normal
	19	86	normal
	20	91	normal
	22	89	normal
	23	85	normal
	24	89	normal
	25	68	TEF
	26	68	TEF
	27	54	TEF
	28	62	normal
	30	84	normal
abra	1	90	Normal
	2	95	Normal
	3	89	TEF, dysmorphic esophagus
	4	93	TEF
	5	95	dysmorphic esophagus
	6	92	Normal
	7	89	Normal
	8	91	TEF
	9	96	Normal
	10	89	dysmorphic esophagus
	11	94	Normal
	12	73	TEF
	13	87	TEF
	14	96	Normal
	15	97	Normal
	16	96	TEF
	17	93	Normal
	18	93	dysmorphic esophagus
	19	82	Normal
	20	93	Normal
	21	93	TEF
	22	95	Normal
	23	85	Normal
	24	98	TEF
	25	78	Normal
	26	87	TEF
	27	90	Normal
	28	82	Normal
	29	82	Normal
arhgap21	1	61	Normal
	2	70	Normal
	3	92	Normal
	4	82	Normal
	5	93	Normal
	6	92	TEF
	7	93	dysmorphic esophagus
	8	93	Normal
	9	92	dysmorphic esophagus
	10	92	dysmorphic esophagus
	11	91	Normal
	12	78	Normal
	13	91	TEF
	14	90	Normal
	15	95	Normal
	16	87	Normal
	17	87	dysmorphic esophagus
	18	90	Normal
	20	48	TEF
	21	90	TEF
	22	81	dysmorphic esophagus
	23	72	Normal
ap1g2	1	96	Normal
	2	78	TEF
	3	95	Normal
	4	92	TEF
	5	94	Normal
	6	95	TEF
	7	93	TEF
	8	87	TEF
	9	92	Normal
	10	93	Normal
	11	50	Normal
	12	42	TEF
	13	73	Normal
	14	29	Normal
	15	61	Normal
	16	26	Normal
	17	67	Normal
	18	45	Normal
	19	51	Normal
	20	54	Normal
	21	41	Normal
	22	85	TEF
	24	75	Normal
	25	74	TEF
	26	77	Normal
	27	50	Normal
	28	60	Normal
	29	59	Normal
	30	20	Normal
	31	63	Normal
	32	92	Normal
	33	94	Normal
	34	96	Normal
	35	93	Normal
	36	94	TEF
	37	92	TEF
	38	85	Normal
	39	93	Normal
	40	83	Normal
	41	94	Normal
	42	86	Normal
	43	96	Normal
	44	95	Normal
	45	94	Normal
	46	96	Normal
	47	93	TEF
celsr2	1	82	Normal
	2	68	Normal
	3	68	Normal
	4	65	Normal
	5	62	Normal
	6	57	Normal
	7	49	Normal
	8	68	Normal
	9	69	Normal
	10	90	Normal
	11	93	Normal
	12	90	TEF
	13	93	TEF
	14	91	Normal
	15	83	Normal
	16	85	TEF
	17	92	Normal
	18	95	Normal
	19	87	Normal
	20	89	TEF
	21	79	Normal
	22	44	Normal
	23	52	Normal
	24	54	Normal
	25	54	Normal
	26	58	Normal
	27	11	Normal
	28	39	Normal
	29	40	dysmorphic esophagus
	30	60	dysmorphic esophagus
	31	67	TEF
	32	68	TEF
	33	74	Normal
itsn1	1	89	TEF
	2	94	Normal
	3	90	Normal
	4	92	TEF
	5	85	TEF
	6	87	Normal
	7	76	Normal
	8	84	TEF
	9	87	Normal
	10	87	Normal
	11	94	Normal
	12	88	Normal
	13	78	Normal
	14	59	Dysmorphic esophagus
	15	86	Normal
	16	97	Normal
	17	92	Normal
	18	92	TEF
	19	37	normal
	20	88	TEF
	21	92	normal
	22	92	Normal
	23	92	Dysmorphic esophagus
	24	92	Dysmorphic esophagus
	25	96	Dysmorphic esophagus
	26	75	Dysmorphic esophagus
itgb4	1	87	Normal
	2	68	dysmorphic esophagus
	3	58	Normal
	4	35	Normal
	5	72	Normal
	6	82	Normal
	7	88	Normal
	8	88	Normal
	9	83	Normal
	10	72	Normal
	11	79	TEF
	12	92	Normal
	13	58	Normal
	14	89	TEF
	15	89	TEF
	16	36	Normal
	17	67	Normal
	18	37	Normal
	19	46	Normal
	20	36	Normal
	21	66	Normal
	22	50	dysmorphic esophagus
	23	59	Normal
	24	57	Normal
	25	65	Normal
	26	67	Normal
	27	59	dysmorphic esophagus
	28	50	normal
	29	85	normal
	30	93	normal
	31	88	TEF
	32	52	TEF
	33	51	TEF
	34	95	normal
	35	83	normal
	36	68	normal
	37	65	normal
	38	65	normal
	39	70	normal
	40	65	TEF
	41	85	TEF
	42	29	normal
	43	91	normal
lamb4	1	(330bp del)	TEF
	2	60	TEF
	3	88	Normal
	4	48	TEF
	5	35	Normal
	6	52	TEF
	7	78	Normal
	8	49	Normal
	9	87	TEF, dysmorphic esophagus
	10	86	Normal
	11	84	normal
	12	81	normal
	13	90	normal
	14	91	normal
	15	(180bp del)	TEF
	16	89	TEF
	17	81	normal
	18	77	TEF
	19	90	normal
	20	46	normal
	21	84	normal
	22	65.6	Normal
	23	82.3	Normal
	24	91.8	Normal
	25	76.3	Normal
	26	40.4	Normal
	27	34.4	Normal
	28	86.1	Normal
	29	52.1	Normal
	30	73.2	Normal
	31	57.9	Normal
	32	76.1	TEF
rapgef3	1	87	Normal
	2	93	dysmorphic esophagus
	3	26	Normal
	4	94	dysmorphic esophagus
	5	92	Normal
	6	18	Normal
	7	87	Normal
	8	80	Normal
	9	99	Normal
	10	29	Normal
	11	95	Normal
	12	94	Normal
	13	59	Normal
	14	92	TEF
	15	72	Normal
	16	95	Normal
	17	48	Normal
	18	93	Normal
	19	76	Normal
	20	97	TEF
	21	94	Normal
	22	84	Normal
	23	96	Normal
	24	94	Normal
	25	17	Normal
	26	97	Normal
	27	82	TEF
	28	64	Normal
	29	84	Normal
	30	92	Normal
	31	61	Normal
	32	91	Normal
	33	94	normal
	34	90	normal
rasal2	1	76.5	Normal
	2	91	Normal
	3	79.3	TEF
	4	84.5	Normal
	5	75	Normal
	6	92.3	Normal
	7	85.4	Normal
	8	78.9	Normal
	9	86.7	Normal
	10	75.6	TEF, dysmorphic esophagus
	11	78.1	Normal
	12	78.4	dysmorphic esophagus
	13	81.4	dysmorphic esophagus
	14	41.3	Normal
	15	78.2	TEF
	16	55.2	Normal
	17	78	TEF
	18	92	normal
	19	78	normal
	20	96	normal
	21	94	TEF
	22	91	dysmorphic esophagus
	23	85	normal
	24	95	TEF
	25	83	normal
	26	84	normal
	27	75	normal
	28	86	TEF
	29	90	Normal
	30	57	Normal
	31	86	Normal
	32	69	dysmorphic esophagus
rnf152	1	89	Normal
	2	91	Cleft
	3	83	Normal
	4	93	Cleft
	5	89	Normal
	6	83	Normal
	7	92	Normal
	8	94	Normal
	9	92	Cleft
	10	93	Normal
	11	85	Normal
	12	93	Cleft
	13	71	Normal
	14	60	Cleft
	15	89	Normal
	16	91	Cleft
	17	93	Normal
	18	90	Normal
	19	56	Normal
	20	92	Normal
	21	72	Normal
	22	83	Cleft
	23	92	Cleft
sox2	1	99	TEF
	2	97	Normal
	3	90	TEF
	4	98	TEF
	5	98	TEF
	6	86	TEF
	7	77	Normal
	8	98	Normal
	9	73	TEF
	10	97	TEF
	11	83	TEF
	12	97	TEF
	13	96	Normal
	14	92	Normal
	15	94	TEF
	16	89	Normal
	17	75	Normal
	18	85	TEF
chmp7	1	91	Normal
	2	95	Normal
	3	91	Normal
	4	70	Normal
	5	96	Normal
	6	83	Normal
	7	89	Normal
	8	87	Normal
	9	88	Normal
	10	92	Normal
	11	91	Normal
	12	89	Normal
	13	72	Normal
	14	61	Normal
	15	66	Normal
	16	87	Normal
	17	86	Normal
	18	63	Normal
	19	92	TEF
	20	82	TEF
	21	85	TEF
	22	78	TEF
	23	92	TEF
cog3	1	89	Normal
	2	92	Normal
	3	90.2	Normal
	4	90.1	Normal
	5	89	Normal
	6	91	Normal
	7	89.3	TEF
	8	97	Normal
	9	87	Normal
	10	87	Normal
	11	95	Normal
	12	89	Normal
	13	95	Normal
	14	94	Normal
	15	88.7	Normal
	16	76	Normal
	17	96.7	Normal
	18	78.2	Normal
	19	85	Normal
	20	59	Normal
	21	87	TEF
	22	75	Normal
	23	40	Normal
	24	73	TEF
	25	80	Normal
	26	82	TEF
	27	45	Normal
	28	83	Normal
	29	75	Normal
	30	81	Normal
	31	71	TEF
	32	89	Normal
	33	74	TEF
	34	88	TEF
	35	81	Normal
	36	67	TEF
	37	64	Normal
	38	56	Normal
	39	86	Normal
	40	72	Normal
	41	42	Normal
	42	86	Normal
	43	64	Normal
	44	64	Normal
	45	68	Normal
	46	57	TEF
	47	56	Normal

### Sheet: 2-Genes with no significance
Gene	Sample ID	% CRISPR edits	TE Phenotype
ap3d1	1	90	Normal
	2	95	Normal
	3	80	Normal
	4	95	Normal
	5	95	Normal
	6	60	Normal
	7	96	TEF
	8	90	Normal
	9	90	TEF
	10	76	normal
	11	66	normal
	12	95	normal
	13	92	TEF
	14	89	normal
	15	45	normal
	16	87	normal
	17	0	normal
	18	87	normal
	19	91	normal
	20	91	normal
cldn10	1	84.4	TEF
	2	83.4	Normal
	3	78.6	Normal
	5	87.5	Normal
	6	90.6	Normal
	7	89.9	Normal
	8	86.3	TEF
	9	84.5	TEF
	10	85.65	Normal
	11	88	Normal
	12	83	Normal
	13	68	Normal
	14	81	Normal
	15	54	Normal
	16	80	Normal
	17	61	Normal
	18	48	Normal
	19	53	Normal
	20	70	Normal
	21	87	Normal
	22	59	Normal
	23	80	normal
	24	79	normal
	25	76	normal
	26	83	normal
	27	86	normal
	28	86	normal
	29	79	normal
	30	79	normal
	31	85	normal
	32	80	TEF
	33	73	TEF
	34	87	normal
pcdh1	1	76	TEF
	2	87	Normal
	3	90	Normal
	4	76	TEF
	5	62	Normal
	6	93	Normal
	7	64	Normal
	8	91	Normal
	9	71	Normal
	10	77	TEF
	11	64	Normal
	12	72	Normal
	13	65	TEF
	14	72	Dysmorphic esophagus
	15	79	TEF
	16	82	TEF
	17	87	Normal
	18	85	Normal
	19	0	Normal
	20	76	Normal
	21	79	Normal
	22	71	Normal
	23	47	Normal
	24	80	Normal
	25	79	Normal
	26	68	Normal
	27	69	Normal
	28	90	Normal
	29	50	Normal
	30	49	Normal
	31	65	Normal
	32	37	Normal
	33	57	Normal
	34	52	Normal
itpr1	1	89	Normal
	2	0	Normal
	3	68	Normal
	4	58	Normal
	5	26	Normal
	6	61	Normal
	7	67	TEF
	8	80	Normal
	9	92	Normal
	10	93	TEF
	11	91	Normal
	12	79	Normal
	13	87	Normal
	14	95	Normal
	15	90	Normal
	16	91	Normal
	17	68	Normal
	18	91	Normal
	19	83	Normal
	20	96	Normal
	21	90	Normal
	22	91	Normal
	23	48	Normal
	24	85	Normal
	25	95	Normal
	26	88	Normal
	27	58	Normal
rasa2	1	79	Normal
	2	85	Normal
	3	78	Normal
	4	78	Normal
	5	96	Normal
	6	92	Normal
	7	98	Normal
	8	93	TEF
	9	96	Normal
	10	97	Normal
	11	85	Normal
	12	94	Normal
	13	67	Normal
	14	96	Normal
	15	91	TEF
	16	88	normal
	17	84	normal
	18	97	normal
	19	98	normal
	20	98	normal
	21	93	normal
	22	94	TEF
	23	89	normal
	24	96	normal
	25	76	Normal
	26	76	Normal
	27	82	Normal
	28	85	Normal
	29	87	Normal
	30	80	Normal
	31	53	Normal
	32	78	Normal
	33	86	Normal
	34	74	Normal
	35	69	Normal
	36	61	Normal
	37	72	Normal
	38	84	Normal
add1	1	31	Normal
	2	89	Normal
	3	93	Normal
	4	93	Normal
	5	91	Normal
	6	94	Normal
	7	89	Normal
	8	90	Normal
	9	82	Normal
	10	93	Normal
	11	89	Normal
	12	75	Normal
	13	91	Normal
	14	94	dysmorphic esophagus
	15	90	Normal
	16	76	Normal
	17	94	Normal
	18	95	Normal
	19	77	dysmorphic esophagus
	20	91	Normal
	21	16	Normal
	22	85	Normal
	23	92	Normal
	24	63	Normal
	25	88	Normal
	26	52	Normal
	27	89	Normal
	28	87	Normal
	29	92	Normal
	30	92	Normal
	31	84	Normal
	32	74	Normal
	33	95	Normal
	34	90	Normal
	35	92	Normal
	36	94	Normal
	37	86	Normal
	38	81	Normal
	39	94	Normal
rab3gap2	1	26	Normal
	2	92	dysmorphic esophagus
	3	8	Normal
	4	41	Normal
	5	95	Normal
	6	25	Normal
	7	27	Normal
	8	86	Normal
	9	96	Normal
	10	96	Normal
	11	96	Normal
	12	97	Normal
	13	89	Normal
	14	89	Normal
	15	6	Normal
	16	97	Normal
	17	97	Normal
	18	97	Normal
	19	98	Normal
	20	95	Normal
	21	95	Normal
	22	86	Normal
	23	90	Normal
	24	98	Normal
	25	98	Normal
	26	97	Normal
	27	98	Normal
	28	98	Normal
	29	98	Normal
	30	77	Normal
	31	96	Normal
	32	96	Normal
	33	97	Normal
	34	44	Normal
arhgap17	1	93	Normal
	2	96	Normal
	3	90	Normal
	4	89	Normal
	5	87	Normal
	6	85	Normal
	7	90	Normal
	8	83	Normal
	9	72	Normal
	10	52	Normal
	11	60	Normal
	12	64	Normal
	13	0	Normal
	14	41	Normal
	15	53	Normal
	16	57	Normal
	17	16	Normal
	18	81	Normal
	19	60	Normal
	20	86	Normal
	21	57	Normal
	22	74	Normal
	23	68	Normal
	24	92	Normal
	25	59	Normal
	26	61	Normal
	27	52	Normal
	28	55	Normal
	29	78	TEF
	30	58	Normal
	31	93	Normal
	32	88	Normal
	33	93	Normal
	34	48	Normal
	35	89	Normal
	36	94	Normal
	37	30	Normal
	38	93	Normal
	39	91	Normal
akap13	1	70.3	Normal
	2	39.6	Normal
	3	60.4	Normal
	4	75	Normal
	5	38.2	dysmorphic esophagus
	6	84.5	TEF
	7	88.3	Normal
	8	76.2	Normal
	9	43.8	Normal
	10	41.1	Normal
	11	59	Normal
	12	57	Normal
	13	63.6	Normal
	14	17	Normal
	15	38.7	Normal
	16	19.8	Normal
	17	14.1	Normal
	18	67.8	Normal
	19	62.5	Normal
	20	39	Normal
	21	71	Normal
	22	34.6	Normal
	23	42.1	Normal
	24	45.6	Normal
	25	47.7	Normal
	26	65.5	Normal
	27	51.4	Normal
	28	16.1	Normal
	29	15.1	Normal
grip1	1	96	Normal
	2	98	normal
	3	96	Normal
	4	78	Normal
	5	73	Normal
	6	96	normal
	7	97	normal
	8	95	normal
	9	97	normal
	10	97	normal
	11	98	Normal
	12	96	Normal
	13	91	Normal
	14	96	Normal
	15	94	TEF
	16	94	Normal
	17	97	Normal
	18	97	TEF
	19	98	Normal
	20	98	TEF
	21	96	Normal
	22	91	Normal
	23	96	Normal
	24	94	Normal
	25	94	Normal
	26	97	TEF
	27	94	Normal
	28	97	Normal
	29	95	Normal
	30	95	Normal
	31	97	Normal
	32	97	TEF
	33	95	TEF
	34	98	TEF
	35	96	Normal
	36	96	Normal
	37	97	TEF
	38	97	Normal
	39	96	Normal
	40	98	Normal
	41	97	Normal
	42	97	TEF
	43	97	Normal
	44	96	Normal
	45	98	Normal
golga2	1	71	Normal
	2	72	Normal
	3	78	Normal
	4	95	Normal
	5	93	Normal
	6	89	Normal
	7	94	TEF
	8	93	Normal
	9	93	Normal
	10	94	Normal
	11	86	Normal
	12	91	Normal
	13	94	Normal
	14	96	Normal
	15	93	Normal
	16	96	Normal
	17	85	TEF
	18	84	Normal
	19	95	Normal
	20	95	Normal
	21	54	Normal
	22	94	Normal
	23	70	Normal
	24	84	Normal
	25	94	Normal
	26	89	Normal
	27	89	Normal
	28	94	Normal
	29	62	Normal
	30	80	Normal
	31	94	Normal
	32	92	Normal
	33	92	Normal
	34	96	Normal
	35	94	Normal
	36	94	TEF
	37	84	Normal
	38	94	Normal
wdfy3	1	97	Normal
	2	93	Normal
	3	91	Normal
	4	87	TEF
	5	91	Normal
	6	94	Normal
	7	84	Normal
	8	90	Normal
	9	88	Normal
	10	87	Normal
	11	93	Normal
	12	94	Normal
	13	93	Normal
	14	93	Normal
	15	93	Normal
	16	85	Normal
	17	91	TEF
	18	91	Normal
	19	89	Normal
	20	87	Normal
	21	93	Normal
	22	92	Normal
	23	87	Normal
	24	79	Normal
	25	92	Normal
	26	93	Normal
	27	90	TEF
	28	96	Normal
	29	92	Normal

### Sheet: 3- Endosome and polarity genes
Gene	Sample ID	% CRISPR edits	TE Phenotype
dnm2		94	Gastrula lethal
		79	Gastrula lethal
		44	Gastrula lethal
		61	Gastrula lethal
		94	Gastrula lethal
		92	Gastrula lethal
		89	normal
		85	TEF
		57	TEF
		56	TEF
		68	normal
		92	normal
		92	normal
		82	Normal
		57	Normal
		89	Normal
		83	Normal
		84	Normal
		85	Normal
		91	Normal
		69	TEF
		93	TEF
		82	TEF
		76	TEF
		70	TEF
		68	TEF
		92	TEF
		77.5	TEF
		68	normal
		88	normal
		93.5	TEF
		91	normal
		73.5	normal
		86	normal
		83.5	normal
		90.5	TEF
		28	normal
		92.5	normal
		90.5	normal
		91.5	TEF
		95	normal
rab5a		94	TEF
		97	normal
		81	normal
		94	normal
		66	normal
		95	TEF
		92	normal
		34	normal
		85	normal
		78	TEF
		79	normal
		91	normal
		89	TEF
		95	TEF
		90	normal
		97	TEF
		78	Normal
		86	Normal
		57	Normal
		96	Normal
		96	TEF
		92	TEF
		74	TEF
		88	Normal
		76	TEF
		77	TEF
		86.5	TEF
		91	Normal
		90	Normal
		84	TEF
		77	TEF
		63	TEF
		71	Normal
		73	Normal
		74	Normal
rab11a		78	Gastrula lethal
		89	Gastrula lethal
		91	Gastrula lethal
		83	Gastrula lethal
		75	Gastrula lethal
		74	Gastrula lethal
		91	Gastrula lethal
		88	Gastrula lethal
		76	TEF
		80	TEF
		84	TEF
		96	TEF
		94	normal
		79	normal
		72	TEF
		46	normal
		73	normal
		74	TEF
		95	TEF
		83	TEF
		90	TEF
		95	normal
		94	TEF
		77	normal
		70	normal
		86	normal
		90	TEF
		87	TEF
		96	TEF
		96	Normal
		69	Normal
		77	Normal
		68	Normal
		64	Normal
		87	TEF
		96	TEF
		81	TEF
		65	TEF
		97	TEF
		97	TEF
		97	TEF
		94	TEF
		85	TEF
		95	normal
		97	normal
		92	normal
		89	normal
		93	normal
		93	TEF
		73	TEF
		97	TEF
		97	TEF
		99	TEF
		31	normal
		94	TEF
		94	TEF
		95	Normal
		76	Normal
		41	Normal
		89	Normal
		93	TEF
		97	Normal
		93	TEF
vangl2		89	Gastrula lethal
		98	Gastrula lethal
		87	Gastrula lethal
		93	Gastrula lethal
		96	normal
		95	normal
		98	normal
		97	normal
		94	normal
		98	normal
		94	normal
		94	normal
		86	TEF
		76	TEF
		81	TEF
		92	TEF
		93	TEF
		79	TEF
		77	TEF
		78	Normal
		72	Normal
		81	Normal
		77	Normal
		91	Normal
		51	Normal
		69	Normal
		73	Normal
		84	Normal
		64	Normal
		51	Normal
		76	TEF
		83.1	Normal
		77.4	Normal
		67.2	Normal
		71.4	Normal
		14.9	Normal
		75.5	Normal
		65.75	Normal
		80.5	Normal
		76.5	Normal
		90.5	Normal
		80.5	TEF
		59	Normal
		43.1	TEF
		41.5	Normal
		51	Normal
		69	Normal
		73	Normal
		92	TEF
		92.6	TEF
		84	Normal
		78.5	TEF
		76.5	TEF
		63.5	Normal
		50.95	Normal
celsr1		88	TEF
		84	Normal
		76	TEF
		63	Normal
		90	Normal
		73	Normal
		92	TEF
		68	Normal
		88	Normal
		71	Normal
		64	Normal
		67	Normal
		85	Normal
		88	Normal
		77	Normal
		77	Normal
		89	Normal
		94	TEF
		81	TEF
		89	TEF
slc45a2		90	TEF
		93	Normal
		96	Normal
		60	Normal
		86	Normal
		63	Normal
		95	Normal
		86	Normal
		94	Normal
		54	Normal
		80	Normal
		89	Normal
		75	Normal
		87	Normal
		89	Normal
		52	Normal
		91	Normal
		92	Normal
		91	Normal
		77	Normal
		94	Normal
		94	Normal
		50	Normal
		68	Normal
		95	Normal
		92	Normal
