## Supplemental Table 3 for "Disrupted endosomal trafficking of the Vangl-Celsr polarity complex underlies congenital anomalies in trachea-esophageal morphogenesis"

### Sheet: Sheet1
gRNAs
Xl celsr1 (L+S)	GGTGCCGGAGAACGAGCCGG
Xl dnm2 (L+S)	CGGAGACCGAGTGCAGCCAT
Xl rab11a (L+S)	GAGATTACTCTTCCCCACAC
Xl rab5a (L+S)	CGACTGCAGATTCTCCTAAA
Xl slc45a2	GGTTACATAGGCTGCCTCCA
Xl vangl2 (L+S)	TGCTGCTGCCCCAGATCCTA
Xt abra	GAGGACAGTGGATACAGCGA
Xt add1	GATTCTATTGCGTACGAAAA
Xt akap13	GCCGGGGATGTTCGGCCTCC
Xt ap1g2	GGGATGAGGACTCATTGTAC
Xt ap3d1	GAGAGGTATTCGGAACCATA
Xt arhgap17	GAGGAAGCAGTTGACTAAAC
Xt arhgap21	GTATGAACTGCCGACTCTGG
Xt atp6v1b1	GGGTTGGGAGATGTAGTTCC
Xt celsr2	GTGGCTGTAATTCTGGCCAG
Xt chmp7	TGGACGATAGGGACAGTGCT
Xt cldn10	GGTCTTTGGATGAATTGTGC
Xt cog3	AGGCTCGCATTATGGGATCG
Xt dnm2	CGGAGACCGAGTGCAGCCAT
Xt golga2	GAGAGCCGTGCTGGGTTATC
Xt grip1	GTTGAATTAATGAAGAAAGA
Xt itgb4	AAACACATTCAGGTCAAATG
Xt itpr1	TGATAGCGGGTGGTGAGGTT
Xt itsn1	CATCTGGGCCATAACAGTGG
Xt lamb4	TTGAGGAAAACTGTGAAAAT
Xt pcdh1	GGGGCACCCTTACTTGCGTG
Xt rab11a	GAGATTACTCTTCCCCACAC
Xt rab3gap2	GTGGAGCGGCTCTCTGACTG
Xt rab5a	GGCGGAGCTACCAGACCGAA
Xt rapgef3	TGCGGAATCCCTGTGGTATG
Xt rasa2	AGCAACCGCACTGGGGCCGC
Xt rasal2	TGGACTCTCCCGGGGGAGTG
Xt rnf152	TCTGCCCGTAAGCAAAGAAA
Xt sox2	TGGTATGGTCCAGGGGCCAG
Xt tyr	GAAATCCTGGTGGCCACGAT
Xt wdfy3	GAGTCATGTGCCTCGCAGGA
Oligonucleotide primers
Xl celsr1.L F	CATGATGTGTAGGGGCTCCC
Xl celsr1.L R	GTTGGAGCGGCTATCGAAGA
Xl celsr1.S F	CGTGAGTGTCCTTGGTCTCC
Xl celsr1.S R	CCGGCTGTTCACTGTCTGAT
Xl dnm2.L F	AGGGAAACACTTACCGGCCTA
Xl dnm2.L R	GAAACACAACCAATCACAATCCCT
Xl dnm2.S F	GGAGCCAGCGAGAAACACTTA
Xl dnm2.S R	GCGACAATATCAACCCACCAA
Xl rab11a.S F	ACAGTGTGCATAGAATTTGGCG
Xl rab11a.S R	CGTGTGTTGCCTAGAGGGAC
Xl rab5a R	ACTGTCCCTTTACGAAGCGA
Xl rab5a.L F	GAGCATCCAACCCACCCTTT
Xl rab5a.S F	ACCCTGGCAAACTTTGTGGT
Xl slc45a2 F	GTTCCCTTCGCTCATACAATG
Xl slc45a2 R	GCCAGAAAGGGGTTTATTGC
Xl Vangl2 F.L	CTTGTCCCGGGATTCCAGTAT
Xl Vangl2 F.S	GCCTCAACTCCAGAAGGACC
Xl Vangl2 R.L	TCAACAGGAACTTATAATGTGTAGC
Xl Vangl2 R.S	AGCAACCAGATGTGCTTGGA
Xt Abra F	GTACGACGACTCAAGGGTGG
Xt Abra R	AGCACCCCATCCAATCCAAG
Xt Add1 F	TGGATATCCCCTGTCCTGCA
Xt Add1 R	AGCTGCTAATGTTGGGCATAGT
Xt Akap13 F	GTAGGTTGTGGGAGACTGGC
Xt Akap13 R	CCTACAGTTTGGAGTGCGGT
Xt Ap1g2 F	TCCCATTGAAATCAGGGGTAGT
Xt Ap1g2 R	GCGTGTTTCCTGGAAAGCAG
Xt Ap3d1 F	AATCACGTGGCTCTCAGTGG
Xt Ap3d1 R	GCAAGCCCTGAGTCGGATAA
Xt Arhgap17 F	TGCACGCTTTACAATTTGCCA
Xt Arhgap17 R	TTGGCCACTGCTCCATGTAG
Xt Arhgap21 F	ACTGCTTATCCTGCCACACA
Xt Arhgap21 R	TGCTCGAAACAGCCCTAAGT
Xt Atp6v1b1 F	TGTGGGAAGGCTGTGAAGTC
Xt Atp6v1b1 R	GGGGCAGAGGCAGTTAATGT
Xt Celsr2 F	CCTTTGCAGGTGGGGATGAT
Xt Celsr2 R	GCCCCCTCCACCAACATAAT
Xt chmp7 F	ATCACTGGCAGTCAAGGGAC
Xt chmp7 R	CCGCTGGGACTGAGAATTGT
Xt Cldn10 F	AAAGGGCACTTGGCGTTAGA
Xt Cldn10 R	TCCAAGATGGACAGTGGCAC
Xt cog3 F	AGCTAGCTGTCAGCCCTTTG
Xt cog3 R	ATCAGCAGCATGACACCCAT
Xt dnm2 F	AGAGTAAAGCGGTTCCGTGAAT
Xt dnm2 R	GTTTCACGCAATCAGGCACC
Xt golga2 F	GCAGCGTCACAAGGAAAAGG
Xt golga2 R	CTGCTGTTGGCTTACCTCCA
Xt grip1 F	TTCAACATGATGGCCCAGGG
Xt grip1 R	TGTGAATCAAGCCGAGCAGA
Xt Itgb4 F	CCAAACCTAGACCAGCCAGG
Xt Itgb4 R	AGGCAGAGACCAGTTCTGAA
Xt Itpr1 F	CAGGTACGTCACTTGCGTCT
Xt Itpr1 R	CAAAAGGCTTGGGTTCGGTG
Xt Itsn1 F	CATTGCCCAGTGAGACCCAC
Xt Itsn1 R	GGGCCTAAAGCTGGGAGATC
Xt Lamb4 F	TGGACTTTACTGTGTTGTGTATGG
Xt Lamb4 R	TGACTCAGCAGCAAAAGCTTG
Xt Pcdh1 F	AGACACGCCGTTTACTCCAG
Xt Pcdh1 R	TGTGACTGAGAGGAAGTGTTTGT
Xt rab11a F	GCCCATGACAGACAAATGGAATGTG
Xt rab11a R	TCAATCATGTGACACAAAGCAGGC
Xt Rab3gap2 F	TGAAATGCCAATCTTGAGGGC
Xt Rab3gap2 R	TAAAACGATTACCGGCCAGC
Xt rab5a F	ACTGTCCCTTTACGAAGCGA
Xt rab5a R	TGTGTGTTACTGAACCTGGGT
Xt Rapgef3 F	CAATGGCCATCACAGCAAGC
Xt Rapgef3 R	CTCTATATGGAAGCGGCCGC
Xt Rasa2 F	ATCAGCCGGCACCTAGTTTC
Xt Rasa2 R	TTTGAGTCCTGTCCCAGCTG
Xt Rasal2 F	ACAGGACGTGCTGTAAGCTC
Xt Rasal2 R	ACAACAGCACTATGCCCTCC
Xt rnf152 F	ACATGCTGCTCAGTCTGCTT
Xt rnf152 R	TAGCTCTATCCACGCTGCTG
Xt Sox2 F	ATCCTTTGATTGACCCCGGC
Xt Sox2 R	CTTGTCACACGCTCAGGGAG
Xt wdfy3 F	CCGGGGTGAAAAGAGCTTGA
Xt wdfy3 R	TCACAGAGAGGCACTAACAGA
